# A conserved fungal Knr4/Smi1 protein is vital for maintaining cell wall integrity and host plant pathogenesis

**DOI:** 10.1101/2024.05.31.596832

**Authors:** Erika Kroll, Carlos Bayon, Jason Rudd, Victoria Armer, Anjana Magaji- Umashankar, Ryan Ames, Martin Urban, Neil A. Brown, Kim Hammond-Kosack

## Abstract

Filamentous plant pathogenic fungi pose significant threats to global food security, particularly through diseases like Fusarium Head Blight (FHB) and Septoria Tritici Blotch (STB) which affects cereals. With mounting challenges in fungal control and increasing restrictions on fungicide use due to environmental concerns, there is an urgent need for innovative control strategies. Here, we present a comprehensive analysis of the stage-specific infection process of *Fusarium graminearum* in wheat spikes by generating a dual weighted gene co-expression network (WGCN). Notably, the network contained a mycotoxin-enriched fungal module that exhibited a significant correlation with a detoxification gene-enriched wheat module. This correlation in gene expression was validated through quantitative PCR.

By examining a fungal module with genes highly expressed during early symptomless infection, we identified a gene encoding FgKnr4, a protein containing a Knr4/Smi1 disordered domain. Through comprehensive analysis, we confirmed the pivotal role of FgKnr4 in various biological processes, including morphogenesis, growth, cell wall stress tolerance, and pathogenicity. Further studies confirmed the observed phenotypes are partially due to the involvement of FgKnr4 in regulating the fungal cell wall integrity pathway by modulating the phosphorylation of the MAP-kinase MGV1. Orthologues of *FgKnr4* are widespread across the fungal kingdom but are absent in other Eukaryotes, suggesting the protein has potential as a promising intervention target. Encouragingly, the restricted growth and highly reduced virulence phenotypes observed for *ΔFgknr4* were replicated upon deletion of the orthologous gene in the wheat fungal pathogen *Zymoseptoria tritici*. Overall, this study demonstrates the utility of an integrated network-level analytical approach to pinpoint genes of high interest to pathogenesis and disease control.
