## Supplementary File S3 for "A conserved fungal Knr4/Smi1 protein is vital for maintaining cell wall integrity and host plant pathogenesis"

### Sheet: Explanatory worksheet
Supplementary File 3. Primer tables for all primer used in this study
Sheet
Fusarium graminearum FgKnr4	All primers used to make Fg single deletion mutant and complement
Fusarium graminearum ZtKnr4	All primers used to make Fg single deletion mutant and complement
Module qPCR	Primers for qPCR validation of F12-W12 co-expression

### Sheet: Fusarium graminearum FgKnr4
i. Primers used for Fusarium graminearum transformations
Primers used to generate ΔFgknr4 mutant strains
Primer name	Sequence	Product
Knr4_1F	ccgcgggaattcgatTCTGTCGAGGTAGCGTCTC	LB from PH-1 for Gibson assembly of LB-HY fragment
Knr4_2R	gttatcgaatTCAATTTTCCTTTTTACAGTACAG
Knr4_LBHF	ggaaaattgaATTCGATAACTGATATTGAAGGAGCATTTTTT	HY from pHyg for Gibson assembly of LB-HY fragment
U653	gcgaattcactagtgatGGATGCCTCCGCTCGAAG
U654	ccgcgggaattcgatCGTTGCAAGACCTGCCTG	YG from pHyg for Gibson assembly of YG-RB fragment
EK80_Knr4_RBHR	ttaattaaaacCTCGAGGTCGACGGTATC
EK81_Knr4_3F	acctcgagGTTTTAATTAAACCTAAAGGCAC	RB from PH-1 for Gibson assemly of YG-RB fragment
EK82_Knr4_4R	gcgaattcactagtgatGATTCCCTTCTCTTTGATG
P1	CAATGGGGTCAGATCATTCTTTTC	Diagnostic PCR of FgKnr4 absence
P2	CTCTGCGGAAGGTTTGAAATAATG
P3	TCTGTAACCACCCAAAGCCAGC	Diagnostic PCR of LB insertion
P4	ACTTCTCGACAGACGTCGC
P5	TGGCTGTGTAGAAGTACTCG	Diagnostic PCR of RB insertion
P6	CTTGACAGGTTCATGGAAAGA
Primers used to generate ΔFgknr4::KNR4 complement strains
Primer name	Sequence	Product
Knr4_F1	ATATGGTCTCAACCTACTCTCCTGTTGGCC	Amplification of 1st fragment of FgKnr4 for Golden Gate assembly into FgVector
Knr4_R1	ATATGGTCTCAGATCCUATGATGGAATGA
Knr4_F2	ATATGGTCTCAGATCTCTTTATCTTCCCCTTTAG	Amplification of 2nd fragment of FgKnr4 Golden Gate assembly into FgVector
Knr4_R2	ATATGGTCTCATTCCATGGTGACGGAGGCG
Knr4_F3	ATATGGTCTCAGGAAACCTCGTAAGTCTTG	Amplification of 3rd fragment of FgKnr4 Golden Gate assembly into FgVector
Knr4_R3	ATATGGTCTCATTCGAGCAATTGTTGATTAAC
Knr4_F4	ATATGGTCTCACGAAACCTCGGTCGCTAAGC	Amplification of 4th fragment of FgKnr4 Golden Gate assembly into FgVector
Knr4_R4	ATATGGTCTCATAGTCCGACATCAATACCAACTC
P13	ATATGGTCTCAGGCTGTATGATCGAGCAGGACGGACTCC	Geneticin gene (Darino et al., 2024)
P14	ATATGGTCTCACTGATCAGAAGAATTCGTCCAACAGG
P7	ATATGGTCTCAGCGACCTACGAGACTGAGGAATCCGCTCTTGG	Diagnostic of LB fragment insertion.
P8	TGCTACAGACAAAACCCGCT
P9	AGATGGACTCCCGGACATCA	Diagnostic of RB fragment insertion (Darino et al., 2024) paired with P1.
P11	GTTCATCAAACCCGTTGCCC	Insertion in TSI locus (Darino et al., 2024)
P12	TTTGAGCCCGATGCAGACAT

### Sheet: Zymoseptoria ZtKnr4
ii. Primers used for Zymoseptoria tritici transformations
Primers used to generate ΔZtknr4 mutant strains
Primer name	Sequence	Product
ZtKnr4Fl1_fwd	gccgaattcgagctcggtacgcagcaaggaaaaggtgc	5' fragment of replacement cassette from IPO323
ZtKnr4Fl1_rev	cttcaatatcccaaaaagcatacgcacac
ZtKnr4Hph_fwd	tgctttttgggatattgaaggagcattttttgg	Hygromycin resistance gene from pCHYG
ZtKnr4Hph_rev	ggtggttggactattcctttgccctcgg
ZtKnr4Fl2_fwd	aaaggaatagtccaaccaccggtcaatg	3' fragment of replacement cassette from IPO323
ZtKnr4Fl2_rev	cctgcaggtcgactctagagacgccacatcgacttgac
Primers used to generate ΔZtknr4::KNR4 complement
Primer name	Sequence	Product
KNR4_fwd	atgttgggcccggcgcgccgCCGCCCCACGAAGAGAGAC	Native gene plus 1 kb upstream (5’) and 300 bp (3’) downstream from IPO323
KNR4_rev	catggtggagtgaggggtacTGACGAGAAATTGCATCGGCATTG

### Sheet: Module qPCR
iii. Primers for qPCR validation of F12-W12 co-expression
Primer name	Sequence	Product
TaDTX16_cDNA_F	GTTCTGGGTCTCGTGACAGG	TaDTX16 amplicon spanning E6-E7 exon-exon junction. Product size is 183 bp.
TaDTX16_cDNA_R	GCCCCTAACAACACCTGAAAG
TaPAL1_cDNA_F	CGAATGGCACGGACAGCTA	TaPAL1 amplicon spanning E1-E2 exon-exon junction. Product size is 115 bp.
TaPAL1_cDNA_R	GCTCCGGCATTAAGGAATCTGA
TaPAL2_cDNA_F	CTTCTCACCGGAGGACCAAG	TaPAL2 amplicon spanning E1-E2 exon-exon junction. Product size is 72 bp.
TaPAL2_cDNA_R	GGCTCCAGCGTTAAGGAATCTAA
Tacdc48_cdna_F	TCCTCTCTGGGTGGCAATAGA	Tacdc48 (TraesCS1B02G235400) amplicon spanning E7-E8 exon-exon junction. Product size is 140 bp.
Tacdc48_cdna_R	GTATCAAGGGACCTGAGCTGCT
TaGADPH_F	ACTTCCAGGGTGACAACAGG	TaGADPH (TraesCS6D03G0485700) amplicon spanning E10-E11 and E11-E12 exon-exon junctions. Product size is 112 bp.
TaGADPH_R	GTGCTGTATCCCCCACTCGTT
